# Evidence for an ancient master sex determination gene in Hymenoptera

**DOI:** 10.64898/2025.12.24.696408

**Authors:** Sean M. Velasquez, Isaac J. Walker, Tyler Allen McClure, Leia Isabela S. Pineda, Maxence Gérard, Virginia V. Russell, Paige Camaya, Gwenndolyn D. J. Campbell, Nicholas V. Fernandes, Anaya Flowers, Ashley N. Raymond, Sam S. Rico, Anton Taylor, Ramona C. Velazquez, Alexander Kramer, Christopher J. Condon, Russell Corbett-Detig, Alan Brelsford, Noelle Anderson, Scott William Roy

## Abstract

The vast majority of Hymenopterans determine sex by haplodiploidy, in which males and females develop from haploid unfertilized and diploid fertilized eggs, respectively. At the molecular level, the majority of Hymenoptera are thought to determine sex by so-called Complementary Sex Determination (CSD). Under CSD, sex is determined by the feminizing effects of one or more allele-rich loci, in which the feminizing function is imparted by the interactions of functionally distinct alleles. Because of high allelic diversity, most diploids are heterozygous and develop as females, whereas haploid individuals develop as males, as do rare homozygous diploids. Despite diverse empirical results suggesting that CSD is widespread in Hymenopterans, and substantial theoretical and empirical study of the consequences of CSD, the molecular biology of CSD has received little attention outside of the honeybee, *Apis mellifera*. Available evidence provides support for divergent perspectives ranging from a single (nearly) universally-conserved CSD locus or a pattern dominated by evolutionary turnover with different genes serving as the CSD gene(s) in different lineages. Recently, a novel non-coding RNA gene named ANTSR was shown to serve as a CSD gene in different ant lineages, and the authors suggested that ANTSR might serve as a more broadly-conserved CSD gene. To assess the role of ANTSR role in CSD across diverse Hymenoptera, we studied syntenic conservation and polymorphism patterns in the broad ANTSR locus, genome-wide sequence from available male and female diploid *Formica* ants, and data from a sibling cross for *Bombus terrestris*. We find evidence that ANTSR is a conserved CSD gene across diverse Aculeata, the largest group of Hymenoptera, and provide preliminary evidence that *Formica* may have multiple CSD loci including ANTSR.
