## Supplemental Table 1 for "Evidence for an ancient master sex determination gene in Hymenoptera"

### Sheet: SYNTENY NCBI Genome Annotated S
Assembly	GenBank	RefSeq	Species Scientific Name	Group	Modifier	Annotation	Level	Release Date	WGS Accession	Scaffolds Count	Collinearity (CRELD2 - THUMPD3)	Contig / Chromosome	Intergenic Region (CRELD2 - THUMPD3)	Intergenic Length	lncRNA	lncRNA Length	Notes	GTF / FNA Direction	Collinearity Plots
Bvanc_JDL1245	GCA_011952275.1	GCF_011952275.1	Bombus vancouverensis nearcticus	Apoidea	JDL1245 (isolate)	NCBI RefSeq	Scaffold	2020-04-01	JAAQRE01	1162	Collinear	NW_022881831.1	787472 - 866209	78.737 kb	Absent	NA	unchar LOC117157588:815958 - 816512 blast searched to be likely transposable element | lncRNA documented elsewhere in the genome	━>	━━━━━━━━		GOLM1	━━━━━━━━	HCF		━━━━━━━━		COPA	━━━━━━━━	CRELD2	━━━━━━━━	unchar		━━━━━━━━		━━━━━━━━		THUMPD3	━━━━━━━━	RPF1	━━━━━━━━	BET1	━━━━━━━━	KANK2		━━━━━━━━		ATXN7-1		━━━━━━━━
Bvos_JDL3184-5_v1.1	GCA_011952255.1	GCF_011952255.1	Bombus vosnesenskii	Apoidea	JDL3184/JDL3185 (isolate)	NCBI RefSeq	Scaffold	2020-04-01	JAAQVK01	1429	Split	NA	NA	NA	NA	NA	Order of genes: NW_022882957.1: START - THUMPD3 - RPF1 - BET1... NW_022882958.1 ... CRELD2 - END Ordered in the order they apprear, no lncRNA documented.	━>	━━━━━━━━		GOLM1	━━━━━━━━	HCF		━━━━━━━━		COPA	━━━━━━━━	CRELD2	━━━━━━━━	END		START		━━━━━━━━		THUMPD3	━━━━━━━━	RPF1	━━━━━━━━	BET1	━━━━━━━━	KANK 1		━━━━━━━━		ATXN7-1		━━━━━━━━
BIMP_2.2	GCA_000188095.4	GCF_000188095.3	Bombus impatiens (common eastern bumble bee)	Apoidea	male (sex)	NCBI RefSeq	Scaffold	2011-09-01	AEQM02	5460	Collinear	NT_176600.1	3942 - 74408	70.466 kb	Absent	NA	pseudogene "LOC112212438" located in region (24347 - 24913) but lncRNA documented elsewhere in the genome. Location blasted to tones of other unchar bombus specites genes.	━>					━━━━━━━━		lncRNA	━━━━━━━━	COPA	━━━━━━━━	CRELD2	━━━━━━━━	pseudo		━━━━━━━━		━━━━━━━━		THUMPD3	━━━━━━━━	RPF1	━━━━━━━━	BET1	━━━━━━━━	KANK2	━━━━━━━━	lncRNA		━━━━━━━━
Bbif_JDL3187	GCA_011952205.1	GCF_011952205.1	Bombus bifarius	Apoidea	JDL3187 (isolate)	NCBI RefSeq	Scaffold	2020-04-01	JAAQOX01	1249	Collinear	NW_022884386.1	1737345 - 1808720	71.375 kb	Absent	NA	uncharacterized protein in between CRELD2 and THUMPD3 at LOC117206568 | NOT FLIPPED	━>	━━━━━━━━		GOLM1	━━━━━━━━	HCF		━━━━━━━━		COPA	━━━━━━━━	CRELD2	━━━━━━━━	unchar		━━━━━━━━		━━━━━━━━		THUMPD3	━━━━━━━━	RPF1	━━━━━━━━	BET1	━━━━━━━━	KANK2		━━━━━━━━		ATXN7-1		━━━━━━━━
iyBomHunt1.1	GCA_024542735.1	GCF_024542735.1	Bombus huntii	Apoidea	Logan2020A (isolate)	NCBI RefSeq	Chromosome	2022-08-01	JANIEZ01	225	Collinear	NC_066245.1	9197870 - 9269549	71.679 kb	Absent	NA	lncRNA documented elsewhere in genome	<━	━━━━━━━━		GOLM1	━━━━━━━━	HCF		━━━━━━━━		COPA	━━━━━━━━	CRELD2		━━━━━━━━━━		━━━━━━━━		━━━━━━━━		THUMPD3	━━━━━━━━	RPF1	━━━━━━━━	BET1	━━━━━━━━	KANK2		━━━━━━━━		ATXN7-1		━━━━━━━━
iyBomAffi1.2	GCA_024516045.2	GCF_024516045.1	Bombus affinis	Apoidea	iyBomAffi1 (isolate)	NCBI RefSeq	Chromosome	2022-08-01	JALLPS01	858	Collinear	NC_066350.1	13594334 - 13663405	69.071 kb	LOC126918233	894	lncRNA documented (13600329 - 13601223)	<━	━━━━━━━━		unchar	━━━━━━━━	HCF		━━━━━━━━		COPA	━━━━━━━━	CRELD2	━━━━━━━━	lncRNA		━━━━━━━━		━━━━━━━━		THUMP3	━━━━━━━━	RPF1	━━━━━━━━	BET1	━━━━━━━━	KANK2	━━━━━━━━	unchar	━━━━━━━━	ATXN7-1		━━━━━━━━
iyBomTerr1.2	GCA_910591885.2	GCF_910591885.1	Bombus terrestris (buff-tailed bumblebee)	Apoidea		NCBI RefSeq	Chromosome	2022-02-01	CAJUYY02	249	Collinear	NC_063270.1	16219102 - 16281875	62.773 kb	LOC125386106	2151	lncRNA documented (16225130 - 16227281) | ANTSR: LOC125386106 + LOC125387186	<━	━━━━━━━━		GOLM1	━━━━━━━━	HCF1		━━━━━━━━		COPA	━━━━━━━━	CRELD2	━━━━━━━━	lncRNA		━━━━━━━━		━━━━━━━━		THUMPD3	━━━━━━━━	RPF1	━━━━━━━━	BET1	━━━━━━━━	KANK2		━━━━━━━━		ATXN7-1		━━━━━━━━
ASM1482585v1	GCA_014825855.1	GCF_014825855.1	Bombus pyrosoma	Apoidea	SC7728 (isolate)	NCBI RefSeq	Chromosome	2020-10-01	JACXIN01	4727	Collinear	NC_057771.1	12517076 - 12593151	76.075 kb	LOC122573694	11446	Region: End of THUMPD3 - Start of CRELD2 FLIPPED | lncRNA documented (12577693 - 12589139) | ANTSR: LOC122573694 LNCRNA is in other direction	<━	━━━━━━━━		unchar	━━━━━━━━	HCF	━━━━━━━━	lncRNA		━━━━━━━━		CRELD2	━━━━━━━━	lncRNA	━━━━━━━━	unchar		━━━━━━━━		THUMPD3	━━━━━━━━	RPF1	━━━━━━━━	BET1	━━━━━━━━	KANK2	━━━━━━━━	unchar	━━━━━━━━	ATXN7-1		━━━━━━━━
iyBomPasc1.1	GCA_905332965.1	GCF_905332965.1	Bombus pascuorum	Apoidea		NCBI RefSeq	Chromosome	2021-03-01	CAJOSQ01	81	Collinear	NC_083493.1	9937139-10005120	67.981 kb	Absent	NA	lncRNA documented	━>	━━━━━━━━		GOLM1	━━━━━━━━	HCF		━━━━━━━━		COPA	━━━━━━━━	CRELD2	━━━━━━━━	Cyt_bc1_su8		━━━━━━━━		━━━━━━━━		THUMP3	━━━━━━━━	RPF1	━━━━━━━━	BET1	━━━━━━━━	KANK2		━━━━━━━━		ATXN7-1		━━━━━━━━
Amel_HAv3.1	GCA_003254395.2	GCF_003254395.2	Apis mellifera (honey bee)	Apoidea	DH4 (strain)	NCBI RefSeq	Chromosome	2018-09-01	QIUM02	176	Collinear	NC_037639.1	10380963 - 10413001	32.038 kb	LOC100576403	748	lncRNA documented (10408977 - 10409725) / quality / get sequences of lncRNA	<━	━━━━━━━━		DAIP1	━━━━━━━━	HCF1		━━━━━━━━		COPA	━━━━━━━━	CRELD2	━━━━━━━━	lncRNA		━━━━━━━━		mir-315	━━━━━━━━	THUMPD3	━━━━━━━━	RPF1	━━━━━━━━	BET1	━━━━━━━━	KANK3	━━━━━━━━	lncRNA	━━━━━━━━	ATXN7-1		━━━━━━━━
ASM1384120v1	GCA_013841205.1		Apis mellifera caucasica (Caucasian honeybee)	Apoidea	Jilin02 (isolate)	Submitter	Contig	2020-07-01	JACDQY01		Collinear	JACDQY010000007.1	8145341 - 8175536	30.195 kb	Undocumented	NA		<━	━━━━━━━━		DAIP1	━━━━━━━━	HCF1		━━━━━━━━		COPA	━━━━━━━━	CRELD2		━━━━━━━━━━		━━━━━━━━		━━━━━━━━		THUMPD3	━━━━━━━━	RPF1	━━━━━━━━	BET1	━━━━━━━━	KANK3		━━━━━━━━		ATXN7-1		━━━━━━━━
ASM1384124v2	GCA_013841245.2		Apis mellifera carnica (Carniolan honeybee)	Apoidea	Jilin01 (isolate)	Submitter	Chromosome	2021-08-01	JACDQX01	169	Collinear	CM034063.1	10294091 - 10324282	30.191 kb	Undocumented	NA		<━	━━━━━━━━		DAIP1	━━━━━━━━	HCF1		━━━━━━━━		COPA	━━━━━━━━	CRELD2		━━━━━━━━━━		━━━━━━━━		━━━━━━━━		THUMPD3	━━━━━━━━	RPF1	━━━━━━━━	BET1	━━━━━━━━	KANK3		━━━━━━━━		ATXN7-1		━━━━━━━━
ASM1406632v1	GCA_014066325.1	GCF_014066325.1	Apis laboriosa (Himalayan honeybee)	Apoidea	Shangri-la (isolate)	NCBI RefSeq	Scaffold	2020-08-01	JACEOM01	4376	Collinear	NW_025221207.1	293532 - 323287	29.755 kb	Absent	NA	Possible insertion LOC122720374 | lncRNA documented elsewhere in the genome	━>	━━━━━━━━		DAIP2	━━━━━━━━	HCF1		━━━━━━━━		COPA	━━━━━━━━	CRELD2		━━━━━━━━━━		━━━━━━━━		━━━━━━━━		THUMPD3	━━━━━━━━	RPF1	━━━━━━━━	BET1	━━━━━━━━	KANK1	━━━━━━━━	lncRNA	━━━━━━━━	ATXN7-1		━━━━━━━━
Aflo_1.1	GCA_000184785.2	GCF_000184785.3	Apis florea (little honeybee)	Apoidea	male (sex)	NCBI RefSeq	Scaffold	2012-12-01	AEKZ01	6983	Collinear	NW_003789703.1	292210 - 329000	36.790 kb	Absent	NA	lncrRNA documented elsewhere in the genome	━>	━━━━━━━━		BIRC3	━━━━━━━━	HCF1	━━━━━━━━	lncRNA	━━━━━━━━	COPA	━━━━━━━━	CRELD2		━━━━━━━━━━		━━━━━━━━		━━━━━━━━		THUMPD3	━━━━━━━━	RPF1	━━━━━━━━	BET1	━━━━━━━━	KANK3	━━━━━━━━	lncRNA	━━━━━━━━	mucin-5AC		━━━━━━━━
Apis dorsata 1.3	GCA_000469605.1	GCF_000469605.1	Apis dorsata (giant honeybee)	Apoidea		NCBI RefSeq	Scaffold	2013-09-01	AUPE01	4040	Split	NA	NA	NA	LOC102680894	1146	lncRNA documented. Candidate lncRNA next to THUMP.	<━	━━━━━━━━		DAIP2	━━━━━━━━	HCF2		━━━━━━━━		COPA	━━━━━━━━	CRELD2	━━━━━━━━	START		END	━━━━━━━━	lncRNA	━━━━━━━━	THUMPD	━━━━━━━━	RPF1	━━━━━━━━	BET1	━━━━━━━━	KANK1	━━━━━━━━	lncRNA	━━━━━━━━	DAN4		━━━━━━━━
AcerK_1.0	GCA_029169275.1	GCF_029169275.1	Apis cerana (Asiatic honeybee)	Apoidea	GH-2021 (isolate)	NCBI RefSeq	Chromosome	2023-03-01	JAJTJB01	20	Collinear	NC_083853.1	10304896 - 10335831	30.935 kb	LOC133665675	3427	lncRNA documented (10310237 - 10313664).	<━	━━━━━━━━		BIRC2	━━━━━━━━	HCF2	━━━━━━━━	lncRNA	━━━━━━━━	COPA	━━━━━━━━	CRELD2	━━━━━━━━	lncRNA		━━━━━━━━		━━━━━━━━		THUMPD3	━━━━━━━━	RPF1	━━━━━━━━	BET1	━━━━━━━━	KANK2	━━━━━━━━	lncRNA	━━━━━━━━	ATXN7-1		━━━━━━━━
ApisCC1.0	GCA_002290385.1		Apis cerana cerana	Apoidea	Wufu Mountain (breed)	Submitter	Scaffold	2017-09-01	JPYL01	879	Collinear	KZ288324.1	271053 - 290695	19.642 kb	Undocumented	NA	no lncRNAs documented.	<━	━━━━━━━━		AIP	━━━━━━━━	HCF		━━━━━━━━		COPA	━━━━━━━━	CRELD		━━━━━━━━━━		━━━━━━━━		━━━━━━━━		THUMPD	━━━━━━━━	RPF	━━━━━━━━	BET1	━━━━━━━━	KANK		━━━━━━━━		ATXN7		━━━━━━━━
ASM127656v1	GCA_001276565.1		Melipona quadrifasciata	Apoidea	0111107301 (isolate)	Submitter	Scaffold	2015-09-01	LIRP01	2866	Collinear	KQ435794.1	3278342 - 3317576	39.234 kb	Undocumented	NA	Region: End of THUMPD3 - Start of CRELD2 | NO lncRNA documented elsewhere in the genome	<━	━━━━━━━━		━━━━━━━━		HCF1		━━━━━━━━		COPA	━━━━━━━━	CRELD2		━━━━━━━━━━━━		━━━━━━━━		━━━━━━━━		THUMPD3	━━━━━━━━	RPF1	━━━━━━━━	BET1	━━━━━━━━	KANK 1		━━━━━━━━		ATXN7		━━━━━━━━
USP_Mbic_1.2	GCA_030673865.1		Melipona bicolor	Apoidea	USP_2M_L1-L4_2017 (isolate)	Submitter	Scaffold	2023-08-01	JAHYIQ01	241	Collinear	JAHYIQ010000006.1	7089213 - 7043037	46.176 kb	Undocumented	NA	Blast done on fna.	<━	━━━━━━━━		GOLM1	━━━━━━━━	HCF1		━━━━━━━━		COPA	━━━━━━━━	CRELD2		━━━━━━━━━━━━		━━━━━━━━━━━━		━━━━━━━━━━━━		THUMPD3		━━━━━━━━━━━━		BET1		━━━━━━━━		━━━━━━━━		━━━━━━━━		━━━━━━━━
Fvar_1.2	GCA_011392965.1	GCF_011392965.1	Frieseomelitta varia	Apoidea	USP_RPSP 00005682 (isolate)	NCBI RefSeq | Submitter	Scaffold	2020-03-01	WNWW01	2173	Collinear	NW_025110301.1	393808 - 478636	84.828 kb	LOC122533572	2260	lncRNA documented (475258 - 477518)	━>	━━━━━━━━		GOLM1	━━━━━━━━━━━━	HCF1		━━━━━━━━━━━━		COPA	━━━━━━━━━━━━	CRELD2	━━━━━━━━━━━━	unchar		━━━━━━━━━━━━		lncRNA	━━━━━━━━━━━━	THUMPD3	━━━━━━━━━━━━	RPF1	━━━━━━━━━━━━	BET1	━━━━━━━━━━━━	lncRNA	━━━━━━━━━━━━	KANK2		━━━━━━━━		━━━━━━━━
IQG0107_L5	GCA_903986555.1		Heterotrigona itama	Apoidea	Peninsular Malaysia (ecotype)	Submitter	Scaffold	2021-09-01	CAJDYZ01	13733	Split | Clustered	NA	NA	NA	NA	NA	Clustered on 2 contigs, split at creld2 and thumpd3.	━>	━━━━━━━━		GOLM1	━━━━━━━━━━━━	HCF1		━━━━━━━━━━━━		COPA	━━━━━━━━━━━━	CRELD2		━━━━━━ ━ ━				START	━━━━━━━━━━━━	THUMPD3		━━━━━━━━━━━━		BET1		━━━━━━━━		━━━━━━━━		━━━━━━━━		━━━━━━━━
jatai_v2	GCA_036937485.2		Tetragonisca angustula	Apoidea	ASF017062 (isolate)	Submitter	Scaffold	2024-05-01	JAWNGG02	683	Collinear	JAWNGG020000076.1	816637 - 828392	11.755 kb	Undocumented	NA	Blast done on fna.	━>	━━━━━━━━		GOLM1	━━━━━━━━━━━━	HCF1		━━━━━━━━━━━━		COPA	━━━━━━━━━━━━	CRELD2		━━━━━━━━━━━━		━━━━━━━━━━━━		━━━━━━━━━━━━		THUMPD3		━━━━━━━━━━━━	━━━━━━━━━━━━	━━━━━━━━━━━━		KANK2		━━━━━━━━		━━━━━━━━		━━━━━━━━
ASM126327v1	GCA_001263275.1	GCF_001263275.1	Habropoda laboriosa	Apoidea	0110345459 (isolate)	NCBI RefSeq | Submitter	Scaffold	2015-08-01	LHQN01	27566	Split | Clustered	NA	NA	NA	NA	NA	no lncRNA documented	Mixed							START	━━━━━━━━━━━━	COPA	━━━━━━━━━━━━	CRELD2		━━━━━━ ━ ━				End	━━━━━━━━━━━━	THUMPD3	━━━━━━━━━━━━	RPF1	━━━━━━━━━━━━	BET1	━━━━━━━━━━━━	KANK2		━━━━━━━━		━━━━━━━━		━━━━━━━━
ASM148370v2	GCA_001483705.2	GCF_001483705.2	Eufriesea mexicana	Apoidea	0111107269 (isolate)	NCBI RefSeq | Submitter	Scaffold	2016-05-01	LLKC01	187373	Collinear	NW_016910897.1	451916 - 492698	40.782 kb	Absent	NA	lncRNA documented elsewhere in the genome	━>	━━━━━━━━		CASC4	━━━━━━━━━━━━	HCF1		━━━━━━━━━━━━		COPA	━━━━━━━━━━━━	CRELD2		━━━━━━━━━━━		━━━━━━━━		━━━━━━━━		THUMPD3	━━━━━━━━	RPF1	━━━━━━━━	BET1	━━━━━━━━	KANK2		━━━━━━━━		ATXN7		━━━━━━━━
ASM165200v1	GCA_001652005.1	GCF_001652005.2	Ceratina calcarata	Apoidea	Rehan_Ccalc_2016 (isolate)	NCBI RefSeq	Scaffold	2016-05-01	LSNX01	48691	Split | Clustered	NA	NA	NA	NA	NA	Split across 2 contigs, THUMP not on the end.	━>	━━━━━━━━		unchar	━━━━━━━━━━━━	HCF1		━━━━━━━━━━━━		COPA	━━━━━━━━━━━━	CRELD2	━━━━━━━━━━━━	End		START	━━━━━━━━	unchar	━━━━━━━━	GRP1	━━━━━━━━	THUMPD3	━━━━━━━━	RPF1	━━━━━━━━	BET1	━━━━━━━━	ZNF76	━━━━━━━━	━━━━━━━━
iyXylViol4.1	9668702 - 9699701	Undocumented	Xylocopa violacea	Apoidea							Collinear	CAXAJV020001287.1	9668702 - 9699701	30.999 kb	Undocumented	NA	Blast done on fna.	━>	━━━━━━━━		GOLM1	━━━━━━━━━━━━	HCF1		━━━━━━━━━━━━		COPA	━━━━━━━━━━━━	CRELD2		━━━━━━━━━━━━		━━━━━━━━━━━━		━━━━━━━━━━━━		THUMPD3		━━━━━━━━━━━━		BET1		━━━━━━━━		━━━━━━━━		━━━━━━━━
UHH_iyHylVolc1.0_haploid	GCA_026283585.1	GCF_026283585.1	Hylaeus volcanicus	Apoidea	JK05 (isolate)	NCBI RefSeq	Chromosome	2022-11-01	JANILQ01	1869	Collinear	NC_071978.1	22893523 - 22941173	47.650 kb	Absent	NA	no lncRNA in between CRELD2 and THUMP3 but lncRNA documented elsewhere in the genome	<━	━━━━━━━━		━━━━━━━━		HCF		━━━━━━━━		COPA	━━━━━━━━━━━━	CRELD2		━━━━━━━━━━━━		━━━━━━━━━━━━		━━━━━━━━━━━━		THUMPD3	━━━━━━━━━━━━	RPF1	━━━━━━━━━━━━	BET1	━━━━━━━━━━━━	KANK2		━━━━━━━━		━━━━━━━━
UHH_iyHylAnth1.0_haploid	GCA_026225885.1	GCF_026225885.1	Hylaeus anthracinus	Apoidea	JK02 (isolate)	NCBI RefSeq	Scaffold	2022-11-01	JANDJY01	2526	Collinear	NW_026534337.1	9360719 - 9412121	51.402 kb	Absent	NA	lncRNA documented elsewhere in the genome	<━	━━━━━━━━		━━━━━━━━		HCF1		━━━━━━━━		COPA	━━━━━━━━━━━━	CRELD2		━━━━━━━━━━━━		━━━━━━━━━━━━		━━━━━━━━━━━━		THUMPD3	━━━━━━━━━━━━	RPF1	━━━━━━━━━━━━	BET1	━━━━━━━━━━━━	KANK2		━━━━━━━━		━━━━━━━━
ASM1312311v1	GCA_013123115.1	GCF_013123115.1	Colletes gigas	Apoidea	AHSC1104 (isolate)	NCBI RefSeq	Scaffold	2020-05-01	WUUM01	326	Collinear	NW_025106639.1	3086843 - 3126411	39.568 kb	Absent	NA	lncRNA documented elsewhere in the genome	━>	━━━━━━━━		━━━━━━━━		HCF1		━━━━━━━━		COPA	━━━━━━━━━━━━	CRELD2		━━━━━━━━━━━━		━━━━━━━━━━━━		━━━━━━━━━━━━		THUMPD3	━━━━━━━━━━━━	RPF1	━━━━━━━━━━━━	BET1	━━━━━━━━━━━━	KANK3		━━━━━━━━		━━━━━━━━
iOsmBic2.1	GCA_907164935.1	GCF_907164935.1	Osmia bicornis bicornis	Apoidea		NCBI RefSeq	Chromosome	2021-05-01	CAJRAL01	441	Collinear	NC_060216.1	14381674 - 14408694	27.020 kb	Absent	NA	lncRNA documented	<━	━━━━━━━━		━━━━━━━━		HCF		━━━━━━━━		COPA	━━━━━━━━━━━━	CRELD2		━━━━━━━━━━━━		━━━━━━━━━━━━		━━━━━━━━━━━━		THUMPD3	━━━━━━━━━━━━	RPF1	━━━━━━━━━━━━	BET1		━━━━━━━━━━━━		━━━━━━━━		━━━━━━━━
USDA_OLig_1.0	GCA_012274295.1	GCF_012274295.1	Osmia lignaria (orchard mason bee)	Apoidea	UT-Olig-1 (isolate)	NCBI RefSeq	Contig	2020-04-01	JAAOZW01		Collinear	NW_023009251.1	1615529 - 1643807	28.278 kb	Absent	NA	Possible insertion LOC117600094 | lncRNA documented elsewhere in the genome	━>	━━━━━━━━		━━━━━━━━		HCF		━━━━━━━━		COPA	━━━━━━━━━━━━	CRELD2		━━━━━━━━━━━━		━━━━━━━━━━━━		━━━━━━━━━━━━		THUMPD3	━━━━━━━━━━━━	RPF1	━━━━━━━━━━━━	BET1		━━━━━━━━━━━━		━━━━━━━━		━━━━━━━━
MROT_1.0	GCA_000220905.1	GCF_000220905.1	Megachile rotundata (alfalfa leafcutting bee)	Apoidea	male (sex)	NCBI RefSeq	Scaffold	2011-07-01	AFJA01	6266	Collinear	NW_003797102.1	3164585 - 3222914	58.329 kb	Absent	NA	lncRNA documented elsewhere in the genome	━>	━━━━━━━━		━━━━━━━━		HCF2		━━━━━━━━		COPA	━━━━━━━━━━━━	CRELD2		━━━━━━━━━━━━		━━━━━━━━━━━━		━━━━━━━━━━━━		THUMPD3	━━━━━━━━━━━━	RPF1	━━━━━━━━━━━━	BET1	━━━━━━━━━━━━	KANK3		━━━━━━━━		━━━━━━━━
USU_Nmel_1.3	GCA_003710045.2	GCF_003710045.2	Nomia melanderi (Alkali bee)	Apoidea	Touchet_males (isolate)	NCBI RefSeq	Scaffold	2018-11-01	REGV01	94651	Collinear	NW_022339984.1	913995 - 972118	58.123 kb	Absent	NA	lncRNA documented elsewhere in the genome	<━	━━━━━━━━		━━━━━━━━		HCF		━━━━━━━━		COPA	━━━━━━━━━━━━	CRELD2		━━━━━━━━━━━━		━━━━━━━━━━━━		━━━━━━━━━━━━		THUMPD3	━━━━━━━━━━━━	RPF1	━━━━━━━━━━━━	BET1	━━━━━━━━━━━━	KANK1		━━━━━━━━		━━━━━━━━
ASM127255v1	GCA_001272555.1	GCF_001272555.1	Dufourea novaeangliae	Apoidea	0120121106 (isolate)	NCBI RefSeq | Submitter	Scaffold	2015-08-01	LGHO01	4178	Collinear	NW_015373921.1	3898 - 74173	70.275 kb	Absent	NA	lncRNA documented elsewhere in the genome	<━	━━━━━━━━		━━━━━━━━		HCF1		━━━━━━━━		COPA	━━━━━━━━━━━━	CRELD2		━━━━━━━━━━━━		━━━━━━━━━━━━		━━━━━━━━━━━━		THUMPD3	━━━━━━━━━━━━	RPF1	━━━━━━━━━━━━	BET1	━━━━━━━━━━━━	END
USU_MGEN_1.2	GCA_011865705.1	GCF_011865705.1	Megalopta genalis	Apoidea	nest CK6 (isolate)	NCBI RefSeq	Scaffold	2020-04-01	REGU01	14059	Unclear	NA	NA	NA	NA	NA	Out of order Cysteine-rich and THUMP on different contigs not directly next to each other | Blast: only came up with COPA	NA
ASM1904944v1	GCA_019049445.1		Ampulex compressa	Apoidea	GBR-01-19-01A (isolate)	Submitter	Scaffold	2021-06-01	JAHFVI01	7342	Split | Clustered | Ordered	NA	NA	NA	NA	NA	Genome is not fully documented, everything labelled hypothetical protein | From blast: Genes on two contigs, in order, seem to be split.	━>	━━━━━━━━		GOLM1	━━━━━━━━━━━━	HCF1		━━━━━━━━━━━━		COPA	━━━━━━━━━━━━	CRELD2		━━━━━━ ━ ━				━ ━ ━━	━━━━━━━━━━━━	THUMPD3	━━━━━━━━━━━━	━━━━━━━━━━━━	━━━━━━━━━━━━	BET1		━━━━━━━━━━━━		━━━━━━━━━━━━		━━━━━━━━
ASM1760754v1	GCA_017607545.1		Acromyrmex charruanus	Formicoidea	BGI-DK2014a (isolate)	Submitter					Collinear	JAANIC010005483.1	415540 - 472556	57.016 kb	Undocumented	NA	psuedogene (435079 - 435297) in region	<━	━━━━━━━━		━━━━━━━━		HCF	━━━━━━━━	unchar	━━━━━━━━	COPA	━━━━━━━━		━━━━━━━━	CRELD2	━━━━━━━━		━━━━━━━━	unchar	━━━━━━━━	THUMPD3	━━━━━━━━	RPF1	━━━━━━━━	BET1	━━━━━━━━	KANK 1	━━━━━━━━		━━━━━━━━	━━━━━━━━
ASM1760745v1	GCA_017607455.1		Acromyrmex insinuator	Formicoidea	BGI-DK2013a (isolate)	Submitter	Scaffold	2021-03-01	JAANHZ01	890	Split | Ordered	NA	NA	NA	NA	NA	Order of genes: JAANHZ010000622.1 START - pseudogene - THUMPD3 - RPF1 - BET1... JAANHZ010000571.1 ... CRELD2 - END	━>	━━━━━━━━		━━━━━━━━		HCF	━━━━━━━━	unchar	━━━━━━━━	COPA	━━━━━━━━	unchar	━━━━━━━━	CRELD2	━━━━━━━━	END		START	━━━━━━━━	unchar	━━━━━━━━	THUMPD3	━━━━━━━━	RPF1	━━━━━━━━	BET1	━━━━━━━━	KANK 1		━━━━━━━━
ASM1760756v1	GCA_017607565.1		Acromyrmex heyeri	Formicoidea	BGI-DK2014b (isolate)	Submitter	Scaffold	2021-03-01	JAANIB01	11183	Collinear	JAANIB010003364.1	185701 - 240514	54.813 kb	Undocumented	NA	Pseudogene / Insertion G6Z77_0008372	<━	━━━━━━━━		━━━━━━━━		HCF	━━━━━━━━		━━━━━━━━	COPA	━━━━━━━━	unchar	━━━━━━━━	CRELD2	━━━━━━━━		━━━━━━━━	unchar	━━━━━━━━	THUMPD3	━━━━━━━━	RPF1	━━━━━━━━	BET1	━━━━━━━━	KANK 1	━━━━━━━━		━━━━━━━━	━━━━━━━━
Aech_3.9	GCA_000204515.1	GCF_000204515.1	Acromyrmex echinatior (Panamanian leafcutter ant)	Formicoidea	male (sex)	NCBI RefSeq | Submitter	Scaffold	2011-05-01	AEVX01	4339	Collinear	NW_011627079.1	288839 - 343334	54.495 kb	Absent	NA	No insertion | MALE | lncRNA documented elsewhere in the genome	<━	━━━━━━━━		━━━━━━━━		HCF1	━━━━━━━━	unchar	━━━━━━━━	COPA	━━━━━━━━		━━━━━━━━	CRELD2	━━━━━━━━		━━━━━━━━		━━━━━━━━	THUMPD3	━━━━━━━━	RPF1	━━━━━━━━	BET1	━━━━━━━━	KANK2	━━━━━━━━		━━━━━━━━	━━━━━━━━
Tcor1.1	GCA_001594075.2	GCF_001594075.2	Trachymyrmex cornetzi	Formicoidea	Tcor2-1 (isolate)	NCBI RefSeq | Submitter	Scaffold	2016-03-01	LKEY01	19612	Collinear	NW_017297029.1	311611 - 379860	68.249 kb	Absent	NA	"KIN17-like protein" in region. lncRNA documented elsewhere in the genome	━>	━━━━━━━━		━━━━━━━━		HCF	━━━━━━━━		━━━━━━━━	COPA	━━━━━━━━	unchar	━━━━━━━━	CRELD2	━━━━━━━━		━━━━━━━━	KIN17-like protein	━━━━━━━━	THUMPD3	━━━━━━━━	RPF1	━━━━━━━━	BET1	━━━━━━━━	KANK2/1	━━━━━━━━		━━━━━━━━	━━━━━━━━
Tzet1.0	GCA_001594055.1	GCF_001594055.1	Trachymyrmex zeteki	Formicoidea	Tzet28-1 (isolate)	NCBI RefSeq | Submitter	Scaffold	2016-03-01	LKFA01	4623	Split	NA	NA	NA	NA	NA	Thump is first gene, creld is last on respective contigs, in order. no lncRNA documentation	━>	━━━━━━━━		━━━━━━━━		HCF 1	━━━━━━━━		━━━━━━━━	COPA	━━━━━━━━	unchar	━━━━━━━━	CRELD2	━━━━━━━━	END		START	━━━━━━━━	THUMPD3	━━━━━━━━	RPF1	━━━━━━━━	BET1	━━━━━━━━	KANK 1	━━━━━━━━		━━━━━━━━	━━━━━━━━
Tsep1.0	GCA_001594115.1	GCF_001594115.1	Trachymyrmex septentrionalis	Formicoidea	Tsep2-gDNA-1 (isolate)	NCBI RefSeq | Submitter	Scaffold	2016-03-01	LKEZ01	5836	Collinear	NW_017304417.1	1120045 - 1184024	63.979 kb	Absent	NA	lncRNA documented elsewhere in the genome	<━	━━━━━━━━		━━━━━━━━		HCF1	━━━━━━━━	unchar	━━━━━━━━	COPA	━━━━━━━━		━━━━━━━━	CRELD2	━━━━━━━━		━━━━━━━━		━━━━━━━━	THUMPD3	━━━━━━━━	RPF1	━━━━━━━━	BET1	━━━━━━━━	KANK1	━━━━━━━━		━━━━━━━━	━━━━━━━━
Acol1.0	GCA_001594045.1	GCF_001594045.1	Atta colombica	Formicoidea	Treedump-2 (isolate)	NCBI RefSeq | Submitter	Scaffold	2016-03-01	LKEW01	1550	Collinear	NW_017259194.1	644436 - 702502	58.066 kb	Absent	NA	lncRNA documented elsewhere in the genome	<━	━━━━━━━━		━━━━━━━━		HCF1	━━━━━━━━	unchar	━━━━━━━━	COPA	━━━━━━━━		━━━━━━━━	CRELD2	━━━━━━━━		━━━━━━━━		━━━━━━━━	THUMPD3	━━━━━━━━	RPF1	━━━━━━━━	BET1	━━━━━━━━	KANK1/2	━━━━━━━━		━━━━━━━━	━━━━━━━━
Attacep1.0	GCA_000143395.2	GCF_000143395.1	Atta cephalotes	Formicoidea	male (sex)	NCBI RefSeq	Scaffold	2010-07-01	ADTU01	2835	Collinear	NW_012130075.1	4455664 - 4513134	57.470 kb	Absent	NA	lncRNA documented elsewhere in the genome	━>	━━━━━━━━		━━━━━━━━		HCF1	━━━━━━━━		━━━━━━━━	COPA	━━━━━━━━	unchar	━━━━━━━━	CRELD2	━━━━━━━━		━━━━━━━━		━━━━━━━━	THUMPD3	━━━━━━━━	RPF1	━━━━━━━━	BET1	━━━━━━━━	KANK2	━━━━━━━━		━━━━━━━━	━━━━━━━━
ASM1760752v1	GCA_017607525.1		Pseudoatta argentina	Formicoidea	BGI-DK2014c (isolate)	Submitter	Scaffold	2021-03-01	JAANIA01	2998	Collinear	JAANIA010002908.1	3929459 - 3985927	56.468 kb	Undocumented	NA	there is MOS1T transposase - pseudogene/hypothetical protein in region	━>	━━━━━━━━		━━━━━━━━		HCF	━━━━━━━━		━━━━━━━━	COPA	━━━━━━━━	psuedo	━━━━━━━━	CRELD2	━━━━━━━━	MOS1T transposase	━━━━━━━━	psuedo	━━━━━━━━	THUMPD3	━━━━━━━━	RPF1	━━━━━━━━	BET1	━━━━━━━━	KANK 1	━━━━━━━━		━━━━━━━━	━━━━━━━━
Ccosl1.0	GCA_001594065.1	GCF_001594065.2	Cyphomyrmex costatus	Formicoidea	MS0001 (isolate)	NCBI RefSeq | Submitter	Scaffold	2016-03-01	LKEX01	14809	Split	NA	NA	NA	NA	NA	Order: NW_017275019.1: ...BET1 - RPF1 - THUMPD3 - END NW_017280484.1: START - CRELD2 - COPA - HCF...	<━	━━━━━━━━		━━━━━━━━		HCF1	━━━━━━━━	unchar	━━━━━━━━	COPA	━━━━━━━━		━━━━━━━━	CRELD2	━━━━━━━━	START		END	━━━━━━━━	THUMPD3	━━━━━━━━	RPF1	━━━━━━━━	BET1	━━━━━━━━	KANK2	━━━━━━━━	━━━━━━━━		━━━━━━━━
tlon_1.0	GCA_004794745.1		Temnothorax longispinosus	Formicoidea	male (sex)	Submitter	Scaffold	2019-04-01	QBLH01	3987	Collinear	QBLH01000455.1	1582084 - 1633564	51.480 kb	Undocumented	NA	Blast done on fna.	━>	━━━━━━━━		GOLM1	━━━━━━━━	HCF	━━━━━━━━		━━━━━━━━	COPA	━━━━━━━━		━━━━━━━━	CRELD2	━━━━━━━━		━━━━━━━━		━━━━━━━━	THUMPD3	━━━━━━━━━		━━━━━━━━	BET1	━━━━━━━━		━━━━━━━━	━━━━━━━━		━━━━━━━━
ASM307098v1	GCA_003070985.1	GCF_003070985.1	Temnothorax curvispinosus	Formicoidea	PA1 (isolate)	NCBI RefSeq	Scaffold	2018-04-01	QBEX01	18692	Split	NA	NA	NA	NA	NA	Order of genes: NW_020216144.1: START - CRELD2 ... NW_020210196.1: START - BET1 - RPF1 - THUMPD3 - END	<━	━━━━━━━━		━━━━━━━━		HCF	━━━━━━━━	unchar	━━━━━━━━	COPA	━━━━━━━━		━━━━━━━━	CRELD2	━━━━━━━━	START		END	━━━━━━━━	THUMPD3	━━━━━━━━	RPF1	━━━━━━━━	BET1	━━━━━━━━	START
Cobs3.1	GCA_019399895.2		Cardiocondyla obscurior	Formicoidea	alpha-2009 (isolate)	Submitter	Chromosome	2024-06-01	JADYXP02	113	Split	NA	NA	NA	NA	NA	Genome is not fully documented, everything labelled hypothetical protein | From blast: CM079776.1: GOLM1 - HCF - COPA - CRELD2 CM079777.1: THUMPD3 - BET1	━>	━━━━━━━━		GOLM1	━━━━━━━━	HCF		━━━━━━━━		COPA		━━━━━━━━		CRELD2	━━━━━━━━	━━━━━━ ━ ━		━ ━ ━━	━━━━━━━━	THUMPD3	━━━━━━━━━		━━━━━━━━	BET1		━━━━━━ ━ ━
ASM1337386v2	GCA_013373865.2	GCF_013373865.1	Monomorium pharaonis (pharaoh ant)	Formicoidea	MP-MQ-018 (isolate)	NCBI RefSeq	Chromosome	2020-08-01	JABXFI02	725	Collinear	NC_050476.1	7643671 - 7702554	58.883 kb	LOC118647680	29182	lncRNA documented (7665663 - 7694845)	━>	━━━━━━━━		━━━━━━━━		HCF	━━━━━━━━		━━━━━━━━	COPA	━━━━━━━━		━━━━━━━━	CRELD2	━━━━━━━━	lncRNA	━━━━━━━━		━━━━━━━━	THUMPD3	━━━━━━━━	RPF1	━━━━━━━━	BET1	━━━━━━━━	KANK2	━━━━━━━━	━━━━━━━━	━━━━━━━━
UNIL_Sinv_3.0	GCA_016802725.1	GCF_016802725.1	Solenopsis invicta (red fire ant)	Formicoidea	M01_SB (isolate)	NCBI RefSeq	Chromosome	2021-02-01	JAEQMK01	219	Collinear	NC_052666.1	32524775 - 32576650	51.875 kb	LOC120357092	2136	lncRNA documented (32563531 - 32565667)	━>	━━━━━━━━		━━━━━━━━		HCF1	━━━━━━━━		━━━━━━━━	COPA	━━━━━━━━		━━━━━━━━	CRELD2	━━━━━━━━	lncRNA	━━━━━━━━		━━━━━━━━	THUMPD3	━━━━━━━━	RPF1	━━━━━━━━	BET1	━━━━━━━━	KANK2	━━━━━━━━	lncRNA	━━━━━━━━
V.emery_V1.0	GCA_000949405.1	GCF_000949405.1	Vollenhovia emeryi	Formicoidea	VEMERY1.0 (isolate)	NCBI RefSeq	Scaffold	2015-03-01	BBUO01	13258	Collinear	NW_011967112.1	59691 - 133928	74.237 kb	Absent	NA	lncRNA documented elsewhere in the genome	<━	━━━━━━━━		━━━━━━━━		HCF	━━━━━━━━	unchar	━━━━━━━━	COPA	━━━━━━━━		━━━━━━━━	CRELD2	━━━━━━━━		━━━━━━━━		━━━━━━━━	THUMPD3	━━━━━━━━	RPF1	━━━━━━━━	BET1	━━━━━━━━	KANK2	━━━━━━━━	END	━━━━━━━━
ASM365146v1	GCA_003651465.1	GCF_003651465.1	Formica exsecta	Formicoidea	Colony F162 (isolate)	NCBI RefSeq	Scaffold	2018-10-01	NPMM01	14521	Clustered	NA	NA	NA	NA	NA	Blast: NW_021850465.1: GOLM1 - HCF - COPA - CRELD2 but THUMPD3 and BET1 on completely separate contigs from the rest	<━	━━━━━━━━		━━━━━━━━		HCF	━━━━━━━━	unchar	━━━━━━━━	COPA	━━━━━━━━		━━━━━━━━	CRELD2	━━━━━━━━	START		━ ━ ━━	━━━━━━━━	THUMPD3	━━━━━━━━	RPF1	━━━━━━━━		━━━━━━━━		━━━━━━━━		━━━━━━━━
Pbar_UMD_V03	GCA_000187915.1	GCF_000187915.1	Pogonomyrmex barbatus (red harvester ant)	Formicoidea		NCBI RefSeq	Scaffold	2011-02-01	ADIH01	4645	Split	NA	NA	NA	NA	NA	Order: NW_011933213.1: GOLM1 - HCF - COPA - CRELD2 - END NW_011933462.1: BET1 - RPF1 - THUMPD3 - END	Mixed	━━━━━━━━		━━━━━━━━		HCF	━━━━━━━━		━━━━━━━━	COPA	━━━━━━━━	unchar	━━━━━━━━	CRELD2	━━━━━━━━	END		END	━━━━━━━━	THUMPD3	━━━━━━━━	RPF1	━━━━━━━━	BET1	━━━━━━━━	KANK1	━━━━━━━━		━━━━━━━━
wasmannia.A_1.0	GCA_000956235.1	GCF_000956235.1	Wasmannia auropunctata (little fire ant)	Formicoidea		NCBI RefSeq	Scaffold	2015-03-01	BBSV01	77788	Collinear	NW_012026774.1	672793 - 717786	44.993 kb	LOC105451106	21917	lncRNA documented (690982 - 712899)	<━	━━━━━━━━		━━━━━━━━		HCF	━━━━━━━━		━━━━━━━━	COPA	━━━━━━━━		━━━━━━━━	CRELD2	━━━━━━━━	lncRNA	━━━━━━━━		━━━━━━━━	THUMPD3	━━━━━━━━	RPF1	━━━━━━━━	BET1	━━━━━━━━	KANK1	━━━━━━━━		━━━━━━━━
lplatythorax.final_scaffolds_v.1a	GCA_964030505.2		Lasius platythorax	Formicoidea		Submitter	Chromosome	2024-04-01	CAXIPU02	1362	Collinear	OZ034829.1	2710139 - 2581837	128.302 kb	Undocumented	NA	Blast done on fna. Bet1 and Thumpd3 are far apart. All on same contig.	<━	━━━━━━━━		GOLM1	━━━━━━━━	HCF	━━━━━━━━		━━━━━━━━	COPA	━━━━━━━━		━━━━━━━━	CRELD2	━━━━━━━━		━━━━━━━━		━━━━━━━━	THUMPD3	━━━━━━━━	━━━━//━━━━	━━━━━━━━	BET1	━━━━━━━━		━━━━━━━━		━━━━━━━━
ASM104565v1	GCA_001045655.1		Lasius niger	Formicoidea	female (sex)	Submitter	Scaffold	2015-07-01	LBMM01	36804	Scattered	NA	NA	NA	NA	NA	Many small contigs. LBMM01000942.1: BET1 LBMM01010366.1: CRELD2 LBMM01012056.1: RPF1 - THUMPD3	NA
TAMU_Nfulva_1.1	GCA_005281655.2	GCF_005281655.2	Nylanderia fulva	Formicoidea	TAMU-Nful-2015 (isolate)	NCBI RefSeq | Submitter	Scaffold	2019-05-01	SGBU01	2842	Split | Clustered	NA	NA	NA	NA	NA	Creld2 is at end of contig but thumpd3 is not. Confusing. NW_021694134.1: HCF - COPA - CRELD2 - END NW_021695992.1: RPF1 - THUMPD3 - BET1 - KANK	━>	━━━━━━━━		━━━━━━━━		HCF1		━━━━━━━━		COPA	━━━━━━━━	unchar	━━━━━━━━	CRELD2	━━━━━━━━	END		━ ━ ━━	━━━━━━━━	KANK1&2	━━━━━━━━	BET1	━━━━━━━━	THUMPD3	━━━━━━━━	RPF1	━━━━━━━━		━━━━━━━━
ULB_Chis1_1.0	GCA_021464435.1	GCF_021464435.1	Cataglyphis hispanica	Formicoidea	Lineage 1 (isolate)	NCBI RefSeq	Chromosome	2022-01-01	JAJUXC01	453	Syntenic/Non-collinear	NC_065961.1	NA	NA	NA	NA	lncRNA documented.	<━	━━━━━━━━		━━━━━━━━		HCF		━━━━━━━━		COPA		━━━━━━━━		CRELD2		━━━━━━━━		━━━━//━━━━		THUMPD3	━━━━━━━━	RPF1		━━━━//━━━━		BET1	━━━━━━━━	KANK		━━━━━━━━
Cflo_v7.5	GCA_003227725.1	GCF_003227725.1	Camponotus floridanus (Florida carpenter ant)	Formicoidea	SB8 (strain)	NCBI RefSeq	Scaffold	2018-06-01	QANI01	657	Scattered	NA	NA	NA	NA	NA	Genes scattered across many contigs.
ASM365146v1	GCA_003651465.1	GCF_003651465.1	Formica exsecta	Formicoidea	Colony F162 (isolate)	NCBI RefSeq	Scaffold	2018-10-01	NPMM01	14521	Clustered/Scattered	NA	NA	NA	NA	NA	Blast: NW_021850465.1: GOLM1 - HCF - COPA - CRELD2 but THUMPD3 and BET1 on completely separate contigs from the rest	<━	━━━━━━━━		GOLM1	━━━━━━━━	HCF	━━━━━━━━	unchar	━━━━━━━━	COPA		━━━━━━━━		CRELD2	━━━━━━━━	START		━ ━ ━━━━━		THUMPD3	━━━━━━━━	RPF1		━━━━━━ ━ ━
Hsal_v8.6	GCA_003227715.2	GCF_003227715.2	Harpegnathos saltator (Jerdon's jumping ant)	Formicoidea	DR-91 (strain)	NCBI RefSeq	Scaffold	2018-06-01	QANH01	850	Collinear	NW_020230332.1	380946 - 433251	52.305 kb	LOC112589465	7196	lncRNA documented (381766 - 388962)	━>	━━━━━━━━		━━━━━━━━		HCF	━━━━━━━━		━━━━━━━━	COPA	━━━━━━━━		━━━━━━━━	CRELD2	━━━━━━━━	lncRNA	━━━━━━━━		━━━━━━━━	THUMPD3	━━━━━━━━	RPF1	━━━━━━━━		━━━━━━━━	BET1	━━━━━━━━	KANK2	━━━━━━━━		━━━━━━━━
ASM131382v1	GCA_001313825.1	GCF_001313825.1	Dinoponera quadriceps	Formicoidea	SergipeBrazil2010 (isolate)	NCBI RefSeq	Scaffold	2015-10-01	JPHR01	14123	Collinear	NW_014554985.1	133793 - 203832	70.039 kb	Absent	NA	Large region. lncRNA documented elsewhere in the genome	<━	━━━━━━━━		━━━━━━━━		HCF	━━━━━━━━	unchar	━━━━━━━━	COPA	━━━━━━━━		━━━━━━━━	CRELD2	━━━━━━━━		━━━━━━━━		━━━━━━━━	THUMPD3	━━━━━━━━	RPF1	━━━━━━━━		━━━━━━━━	BET1	━━━━━━━━	KANK1	━━━━━━━━		━━━━━━━━
Obru_v1	GCA_010583005.1	GCF_010583005.1	Odontomachus brunneus	Formicoidea	Ranch 3 - 2012 (isolate)	NCBI RefSeq	Scaffold	2020-02-01	JAAGEC01	960	Collinear	NW_022639499.1	368010 - 451598	83.588 kb	LOC116845135	9670	lncRNA documented (439598 - 449268)	<━	━━━━━━━━		━━━━━━━━		HCF	━━━━━━━━	unchar	━━━━━━━━	COPA	━━━━━━━━		━━━━━━━━	CRELD2	━━━━━━━━	lncRNA	━━━━━━━━		━━━━━━━━	THUMPD3	━━━━━━━━	RPF1	━━━━━━━━	psuedo	━━━━━━━━	rRNA		BET1	━━━━━━━━	KANK2	━━━━━━━━
Obir_v5.4	GCA_003672135.1	GCF_003672135.1	Ooceraea biroi (clonal raider ant)	Formicoidea	clonal line C1 (isolate)	NCBI RefSeq | Submitter	Chromosome	2018-10-01	QOIP01	139	Collinear	NC_039509.1	1678296 - 1727256	48.960 kb	LOC105285608	5887	lncRNA documented (1687395 - 1693282)	<━	━━━━━━━━		━━━━━━━━		HCF	━━━━━━━━	unchar	━━━━━━━━	COPA	━━━━━━━━		━━━━━━━━	CRELD2	━━━━━━━━	lncRNA	━━━━━━━━		━━━━━━━━	THUMPD3	━━━━━━━━	RPF1	━━━━━━━━		━━━━━━━━	THUMPD3	━━━━━━━━	KANK1/2	━━━━━━━━		━━━━━━━━
Ebur_v1.0	GCA_020341155.1		Eciton burchellii	Formicoidea	LaSelva_male1 (isolate)	Submitter	Scaffold	2021-10-01	JAHMML01	449	Collinear	JAHMML010000004.1	1938941- 1988601	49.660 kb	Undocumented	NA	Blast done on fna.	━>	━━━━━━━━		━━━━━━━━		HCF		━━━━━━━━		COPA		━━━━━━━━		CRELD2		━━━━━━━━		━━━━━━━━		THUMPD3	━━━━━━━━	━━━━━━━━		━━━━━━━━		THUMPD3		━━━━━━ ━ ━
ASM200609v1	GCA_002006095.1	GCF_002006095.1	Pseudomyrmex gracilis	Formicoidea	BER0280 (isolate)	NCBI RefSeq	Scaffold	2017-02-01	JWHX01	6556	Collinear*	NW_018020625.1	649187 - 698905	49.718 kb	Undocumented	NA	No thumpd3, even with blast. All on same contig, in order.	━>	━━━━━━━━		━━━━━━━━		HCF		━━━━━━━━		COPA	━━━━━━━━	unchar	━━━━━━━━	CRELD2		━━━━━━━━		━━━━━━━━		━━━━━━━━━━		RPF1	━━━━━━━━	BET1	━━━━━━━━	KANK1		━━━━━━━━
Lhum_UNIL_v1.0	GCA_040581485.1	GCF_040581485.1	Linepithema humile (Argentine ant)	Formicoidea	Giens D197 (isolate)	NCBI RefSeq	Chromosome	2024-07-01	JBCDQB01	14	Collinear	NC_090131.1	26520848 - 26570317	49.469 kb	LOC105671650	13691	lncRNA documneted (26527990 - 26541681)	━>	━━━━━━━━		━━━━━━━━		HCF		━━━━━━━━		COPA		━━━━━━━━		CRELD2	━━━━━━━━	lncRNA		━━━━━━━━		THUMPD3	━━━━━━━━	RPF1		━━━━━━━━		BET1	━━━━━━━━	KANK	━━━━━━━━	━━━━━━━━
ASM1446617v1	GCA_014466175.1	GCF_014466175.1	Vespula pensylvanica (western yellowjacket)	Vespoidea	Volc-1 (isolate)	NCBI RefSeq | Submitter	Chromosome	2020-09-01	JACSDY01	222	Collinear	NC_057705.1	337473 - 355093	17.620 kb	LOC122636336	11449	lncRNA documented (341257 - 352706)	━>	━━━━━━━━		━━━━━━━━		━━━━━━━━		━━━━━━━━		━━━━━━━━		━━━━━━━━		CRELD2	━━━━━━━━	lncRNA		━━━━━━━━		THUMPD3	━━━━━━━━	RPF1		━━━━━━━━	━━━━━━━━	BET1	━━━━━━━━		━━━━━━━━	━━━━━━━━
ASM1446619v1	GCA_014466195.1		Vespula germanica	Vespoidea	Linc-1 (isolate)	Submitter	Chromosome	2020-09-01	JACSDZ01	67	Collinear	CM025381.1	13655 - 22948	9.293 kb	Undocumented	NA	Cannot fully determine if there are other genes in between because order determined by blast, RPF not shown in blast	━>									━ ━ ━━		━━━━━━━━		CRELD2		━━━━━━━━		━━━━━━━━		THUMPD3		━━━━//━━━━		BET1		━━━━━━━━		━━━━//━━━━		COPA	━━━━━━━━	HCF
iyVesVulg1.1	GCA_905475345.1	GCF_905475345.1	Vespula vulgaris	Vespoidea		NCBI RefSeq	Chromosome	2021-04-01	CAJQFS01	27	Collinear	NC_066608.1	348850 - 366600	17.750 kb	LOC127071760	11241	lncRNA documented (352944 - 364185)	━>									━ ━ ━━		━━━━━━━━		CRELD2	━━━━━━━━	lncRNA		━━━━━━━━		THUMPD3	━━━━━━━━	RPF1	━━━━━━━━	BET1	━━━━━━━━	lncRNA		━━━━━━━━		KANK		━━━━━━//━━━━━━
iVesVel2.1	GCA_912470025.1	GCF_912470025.1	Vespa velutina	Vespoidea		NCBI RefSeq	Chromosome	2021-08-01	CAJVVP01	42	Collinear	NC_062210.1	3348434 - 3365834	17.400 kb	Absent	NA	Region from end of THUMP3 to start of CRELD2 | lncRNA documented	<━									━ ━ ━━		━━━━━━━━		CRELD2		━━━━━━━━		━━━━━━━━		THUMPD3	━━━━━━━━	RPF1	━━━━━━━━	BET1		━━━━━━━━		━━━━//━━━━		━━━━━━━━		━━━━━━━━━━
V.mandarinia_Nanaimo_p1.0	GCA_014083535.1	GCF_014083535.2	Vespa mandarinia (Asian giant hornet)	Vespoidea	Nanaimo (isolate)	NCBI RefSeq	Contig	2020-08-01	JACHAV01		Collinear	NW_023395909.1	357991 - 375720	17.729 kb	Absent	NA	lncRNA documented elsewhere in the genome	━>							━ ━ ━━━━━		HCF2		━━━━//━━━━		CRELD2		━━━━━━━━		━━━━━━━━		THUMPD3	━━━━━━━━	RPF1	━━━━━━━━	BET1	━━━━━━━━	lncRNA
iyVesCrab1.2	GCA_910589235.2	GCF_910589235.1	Vespa crabro (European hornet)	Vespoidea		NCBI RefSeq	Chromosome	2022-02-01	CAJUUB02	99	Collinear	NC_060977.1	973699 - 991126	17.427 kb	Absent	NA	lncRNA documented	━>							━ ━ ━━		━━━━━━━━		━━━━━━━━		CRELD2		━━━━━━━━		━━━━━━━━		THUMPD3	━━━━━━━━	RPF1	━━━━━━━━	BET1		━━━━━━ ━ ━
Pdom r1.2	GCA_001465965.1	GCF_001465965.1	Polistes dominula (European paper wasp)	Vespoidea	PdomPennStateAug2009 (isolate)	NCBI RefSeq	Scaffold	2015-12-01	LMBU01	1483	Collinear	NW_015148986.1	1399887 - 1422964	23.077 kb	Absent	NA	lncRNA documented elsewhere in the genome. No transcript documnetation!	<━							━ ━ ━━		━━━━━━━━		━━━━━━━━		CRELD2		━━━━━━━━		━━━━━━━━		THUMPD3	━━━━━━━━	RPF1	━━━━━━━━	BET1		━━━━━━ ━ ━
ASM131383v1	GCA_001313835.1	GCF_001313835.1	Polistes canadensis	Vespoidea	GaletaPanama2010 (isolate)	NCBI RefSeq	Scaffold	2015-10-01	JPHQ01	3836	Collinear	NW_014569585.1	608957 - 634823	25.866 kb	Absent	NA	lncRNA documented elsewhere in the genome	━>							━ ━ ━━		━━━━━━━━		━━━━━━━━		CRELD2		━━━━━━━━		━━━━━━━━		THUMPD3	━━━━━━━━	RPF1	━━━━━━━━	BET1		━━━━━━ ━ ━
CU_Pfus_HIC	GCA_010416935.1	GCF_010416935.1	Polistes fuscatus (common paper wasp)	Vespoidea	324 (isolate)	NCBI RefSeq	Scaffold	2020-02-01	QUOI01	187	Collinear	NW_025113140.1	5603923 - 5628915	24.992 kb	Absent	NA	lncRNA documented elsewhere in the genome	━>							━ ━ ━━		━━━━━━━━		━━━━━━━━		CRELD2		━━━━━━━━		━━━━━━━━		THUMPD3	━━━━━━━━	RPF1	━━━━━━━━	BET1		━━━━━━ ━ ━
ASM2367886v1	GCA_023678865.1		Polistes exclamans	Vespoidea	WK2017 (isolate)	Submitter	Scaffold	2022-06-01	JACGWG01	7498	Collinear	JACGWG010000035.1	836552 - 862097	25.545 kb	Undocumented	NA	Blast done on fna. | Order: ...GOLM1-HCF-COPA... ...CRELD2-THUMPD3-BET1... | all on same contig.	━>							━ ━ ━━		━━━━━━━━		━━━━━━━━		CRELD2		━━━━━━━━		━━━━━━━━		THUMPD3	━━━━━━━━	RPF1	━━━━━━━━	BET1		━━━━//━━━━		GOLM1	━━━━━━━━	HCF	━━━━━━━━	COPA
ASM2367884v1	GCA_023678845.1		Mischocyttarus mexicanus	Vespoidea	FL_2016 (isolate)	Submitter	Scaffold	2022-06-01	JACGTP01	8333	Collinear*	JACGTP010000115.1	167929 - 188239	20.310 kb	Undocumented	NA	Blast complete | Clustered : HCF - COPA .... CRELD2-THUMPD3-BET1 | diffrerent contigs.	━>											━ ━ ━━━━━		CRELD2		━━━━━━━━		━━━━━━━━		THUMPD3	━━━━━━━━	RPF1	━━━━━━━━	BET1		━━━━━━ ━ ━
ASM3240382v1	GCA_032403825.1		Odynerus spinipes	Vespoidea	wildtype (breed)	Submitter	Scaffold	2023-10-01	JAIFRP01	5283	Split	NA	NA	NA	NA	NA	From blast: 2 different contigs, Order: JAIFRP010000021.1: GOLM - HCF - COPA - CRELD2 JAIFRP010000038.1: THUMPD3 - RPF1 - BET1	<━					━━━━━━━━		GOLM1	━━━━━━━━	HCF	━━━━━━━━	COPA	━━━━━━━━	CRELD2	━━━━━━━━	START		━ ━ ━━━━━		THUMPD3	━━━━━━━━━━		━━━━━━━━	BET1		━━━━━━ ━ ━
Cenicafe_Pnas_1.2	GCA_024137725.2	GCF_024137725.1	Prorops nasuta	Bethylidae	Cenicafe-Biocafe (isolate)	NCBI RefSeq	Contig	2022-06-01	JAKWFN01		Clustered/Scattered	NA	NA	NA	NA	NA	Order: NW_027116804.1: BET1 NW_027116811.1: COPA - (gap) - HCF - (300,000bp jump) - THUMPD3 - RPF1 NW_027116869.1: CRELD2	NA
CoteBio_Ctyphae	GCA_013202065.2		Cotesia typhae	Braconidae	Kobodo isofemale line (breed)	Submitter	Contig	2021-07-01	JAAOIC02		Syntenic/Non-collinear	JAAOIC020000039.1	NA	NA	NA	NA	in order of gtf file, order of genes: RPF1 - THUMPD3 .. .. CRELD2 - HCF .. BET1 | All on same contig	NA
Cotesia_congregata_Chromosomal_scale_assembly	GCA_905319865.3		Cotesia congregata	Braconidae	C. congregata specialized on M. sexta (ecotype)	Submitter	Scaffold	2021-08-01	CAJNRD03	1978	Syntenic/Non-collinear	CAJNRD030001120.1	NA	NA	NA	NA	in order of gtf file, order of genes: START - RPF - THUMPD3 - CRELD2 - COPA - HCF - BET1 - END | All on same contig	NA
MPM_Cglom_v2.3	GCA_020080835.1	GCF_020080835.1	Cotesia glomerata	Braconidae	CgM1 (isolate)	NCBI RefSeq | Submitter	Chromosome	2021-09-01	JAHXZJ01	3354	Syntenic/Non-collinear	NC_058164.1	NA	NA	NA	NA	Order of genes: BET1 ... HCF - COPA - CRELD2 ... THUMPD3 - RPF1 | All on same contig	NA
iyMicMedi2.1	GCA_029852145.1	GCF_029852145.1	Microplitis mediator	Braconidae	UGA2020A (isolate)	NCBI RefSeq	Chromosome	2023-04-01	JANIGS01	23	Syntenic/Non-collinear	NC_079970.1	NA	NA	NA	NA	lncRNA documented.	NA
iyMicDemo2.1a	GCA_026212275.2	GCF_026212275.2	Microplitis demolitor	Braconidae	Queensland-Clemson2020A (isolate)	NCBI RefSeq	Chromosome	2023-02-01	JANIEV01	31	Syntenic/Non-collinear	NC_068551.1	NA	NA	NA	NA	lncRNA documented.	NA
Dall2.0	GCA_001412515.3	GCF_001412515.2	Diachasma alloeum	Braconidae	Michigan (isolate)	NCBI RefSeq | Submitter	Scaffold	2019-03-01	LDKA02	3313	Syntenic/Non-collinear	NW_021680342.1	NA	NA	NA	NA	Order of genes: HCF - COPA - CRELD2 ... BET1 ... RPF - THUMPD3 | All on same contig	NA
iyDiaLong2	GCA_034640455.1	GCF_034640455.1	Diachasmimorpha longicaudata	Braconidae	KC_UGA_2023 (isolate)	NCBI RefSeq	Chromosome	2023-12-01	JAXAWX01	246	Syntenic/Non-collinear	NC_087231.1	NA	NA	NA	NA	lncRNA documented.	NA
ASM80636v1	GCA_000806365.1	GCF_000806365.1	Fopius arisanus	Braconidae	USDA-PBARC FA_bdor (strain)	NCBI RefSeq	Scaffold	2014-12-01	JRKH01	1042	Syntenic/Non-collinear	NW_011887755.1	NA	NA	NA	NA	All on same contig but OUT of order: NW_011887755.1: HCF - COPA - CRELD2 - BET1 - THUMPD3 - RPF1	NA
UoO_Mhyp	GCA_030347285.1		Microctonus hyperodae	Braconidae	Lincoln (isolate)	Submitter	Scaffold	2023-06-01	JAQQBR01	3663	Syntenic/Non-collinear	JAQQBR010001834.1	NA	NA	NA	NA	Order: ...HCF - COPA - CRELD2 ... THUMPD3 - BET1... | cannot fully determine if there are others in between or if flipped because order determined by blast	NA
UoO_Maeth_IR	GCA_030347275.1		Microctonus aethiopoides	Braconidae	Irish (isolate)	Submitter	Scaffold	2023-06-01	JAQQBS01	2842	Syntenic/Non-collinear	JAQQBS010000004.1	NA	NA	NA	NA	Blast done. Order: ...HCF - COPA - CRELD ... THUMPD3 - BET1...	NA
ASM1945775v1	GCA_019457755.1	GCF_019457755.1	Venturia canescens	Ichneumonidae	UGA (isolate)	NCBI RefSeq	Chromosome	2021-08-01	JAHMHP01	67	Syntenic/Non-collinear	NC_057428.1	NA	NA	NA	NA	lncRNA documented.	NA
TRIGBR_hybrid	GCA_902806795.1		Trichogramma brassicae	Chalcidoidea		Submitter	Contig	2020-02-01	CADCXV01		Scattered	NA	NA	NA	NA	NA	Blast: COPA and CRELD2 on same contig CADCXV010000716.1	NA
Tpre_2.0	GCA_000599845.3	GCF_000599845.2	Trichogramma pretiosum	Chalcidoidea	Unisexual culture from Peru (strain)	NCBI RefSeq	Scaffold	2017-12-01	JARR02	925	Scattered	NA	NA	NA	NA	NA	no THUMPD3 found | COPA and CRELD2 on same contig but split by 200,000 bp gap	NA
ASM224990v1	GCA_002249905.1		Trichomalopsis sarcophagae	Chalcidoidea	Alberta (strain)	Submitter	Scaffold	2017-08-01	NNAY01	40878	Scattered	NA	NA	NA	NA	NA	All genes hypothetical. Blast: no THUMPD3	NA
Nvit_psr_1.1	GCA_009193385.2	GCF_009193385.2	Nasonia vitripennis (jewel wasp)	Chalcidoidea	AsymCx (strain)	NCBI RefSeq	Chromosome	2020-01-01	WELF01	444	Scattered	NA	NA	NA	NA	NA	no lncRNA.	NA
CerSol_1.0	GCA_000503995.1	GCF_000503995.2	Ceratosolen solmsi marchali	Chalcidoidea	male (sex)	NCBI RefSeq	Scaffold	2013-12-01	ATAC01	1518	Scattered	NA	NA	NA	NA	NA	THUMPD3 not there | NW_011948416.1: HCF - (2M bp gap) - CRELD2 NW_011948422.1: RPF1 NW_011948414.1: BET1	NA
Ehay_zju_1.0	GCA_029851415.1		Eretmocerus hayati	Chalcidoidea	ZJU_SS_LIU_2023 (isolate)	Submitter	Chromosome	2023-04-01	JARUXH01	17	Scattered	NA	NA	NA	NA	NA	blast | HCF, CRELD2, COPA on same contig CM056742.1 but very far apart and cannot determine exact order from blast BET1 on next contig CM056743.1 cannot determine if at end from blast | THUMPD3 not found through blast | lncRNA not documented elsewhere in the genome	NA
Cenicafe_Pcof_1.1	GCA_024137745.1	GCF_024137745.1	Phymastichus coffea	Chalcidoidea	CEN01 (isolate)	NCBI RefSeq	Contig	2022-06-01	JAKZJS01		Scattered	NA	NA	NA	NA	NA	script and blast | no THUMPD3 | psuedogene at LOC131673944 after CRELD2 (scaffold protein salvador-like) | very scattered all on different contigs NW_026706818.1: COPA NW_026706827.1: BET1 NW_026706839.1: HCF NW_026706883.1: KANK2 NW_026707017.1: CRELD2 NW_026707033.1: RPF1 | lncRNA documented elsewhere in the genome	NA
Cflo_2.0	GCA_000648655.2	GCF_000648655.2	Copidosoma floridanum	Chalcidoidea	CFLO.00-Male (isolate)	NCBI RefSeq	Scaffold	2017-12-01	JBOX02	4840	Scattered	NA	NA	NA	NA	NA	Blast: Scattered | no THUMPD3	NA
ASM1547642v1	GCA_015476425.1	GCF_015476425.1	Leptopilina heterotoma	Chalcidoidea	Lh14 (isolate)	NCBI RefSeq	Contig	2020-11-01	JABAIE01		Scattered	NA	NA	NA	NA	NA	Blast: no THUMPD3 came up, seems scattered	NA
ZJU_Lbou_2.1	GCA_019393585.1	GCF_019393585.1	Leptopilina boulardi	Chalcidoidea	dan_hultmark-lab (isolate)	NCBI RefSeq	Scaffold	2021-07-01	JADEYJ01	409	Scattered	NA	NA	NA	NA	NA	Blast: no THUMPD3 came up, seems scattered but COPA and CRELD2 on same contig but 1M bp gap btwn	NA
B_treatae_v1	GCA_010883055.1	GCF_010883055.1	Belonocnema kinseyi	Chalcidoidea	2016_QV_RU_SX_M_011 (isolate)	NCBI RefSeq	Chromosome	2020-02-01	JAAEHM01	5520	Syntenic/Non-collinear	NC_046660.1	NA	NA	LOC117172145		COPA, CRELD2, RPF, BET1 in order but MISSING THUMPD3 but possible lncRNA after CRELD2 | Blast: COPA and CRELD2 on same conitg NC_046663.1 and a lncRNA right after CRELD2	NA
iyNeoVirg1.1	GCA_021901495.1	GCF_021901495.1	Neodiprion virginianus	Tenthredinoidea	iyNeoVirg1 (isolate)	NCBI RefSeq	Chromosome	2022-02-01	JAJNQL01	47	Syntenic/Non-collinear	NC_060881.1	35111128 - 33671427	1439701	NA	NA	Blast: Gap between end of CRELD2 and THUMPD3 (35111128 - 33671427)	NA
iyNeoFabr1.1	GCA_021155785.1	GCF_021155785.1	Neodiprion fabricii	Tenthredinoidea	iyNeoFabr1 (isolate)	NCBI RefSeq	Chromosome	2021-12-01	JAJNQJ01	72	Syntenic/Non-collinear	NC_060243.1	34853044 - 33441339	1411705	NA	NA	Blast: Gap between end of CRELD2 and THUMPD3 (34853044 - 33441339)	NA
iyNeoPine1.1	GCA_021155775.1	GCF_021155775.1	Neodiprion pinetum (white pine sawfly)	Tenthredinoidea	iyNeoPine1 (isolate)	NCBI RefSeq	Chromosome	2021-12-01	JAJNQK01	112	Syntenic/Non-collinear	NC_060236.1	35350365 - 33921554	1428811	NA	NA	Blast: Gap between end of CRELD2 and THUMPD3 (35350365 - 33921554)	NA
iyNeoLeco1.1	GCA_021901455.1	GCF_021901455.1	Neodiprion lecontei (redheaded pine sawfly)	Tenthredinoidea	iyNeoLeco1 (isolate)	NCBI RefSeq	Chromosome	2022-02-01	JAJNQH01	106	Scattered	NA	NA	NA	NA	NA	Blast: Scattered | THUMP is split by CRELD2 and a ribosome production factor & BET1 and COPA next to each other	NA
iyDipSimi1.1	GCA_021155765.1	GCF_021155765.1	Diprion similis	Tenthredinoidea	iyDipSimi1 (isolate)	NCBI RefSeq	Chromosome	2021-12-01	JAJNQI01	81	Syntenic/Non-collinear	NC_060114.1	21935126 - 20528081	1407045	NA	NA	Blast: Gap between end of CRELD2 and THUMPD3 (21935126 - 20528081)	NA
iyAthRosa1.1	GCA_917208135.1	GCF_917208135.1	Athalia rosae (coleseed sawfly)	Athaliidae		NCBI RefSeq	Chromosome	2021-10-01	CAKJPL01	14	Syntenic/Non-collinear	NC_064030.1	NA	NA	NA	NA	lncRNA documented.	NA
Oabi_2.0	GCA_000612105.2	GCF_000612105.2	Orussus abietinus	Orussidae	OABI.00-Male (isolate)	NCBI RefSeq	Scaffold	2017-12-01	AZGP02	1789	Clustered/Scattered	NA	NA	NA	NA	NA	Blast: NW_019396009.1: HCF - COPA - CRELD2 but THUMPD3 and BET1 on completely separate contigs from the rest	NA
Ccin1v2	GCA_000341935.2	GCF_000341935.2	Cephus cinctus (wheat stem sawfly)	Cephidae	male (sex)	NCBI RefSeq	Scaffold	2014-07-01	AMWH01	1897	Clustered/Scattered	NA	NA	NA	NA	NA	Blast: NW_014333292.1: HCF - COPA - CRELD2 but THUMPD3 and BET1 on completely separate contigs from the rest	NA
